# Stratigraphic distribution of ammonoids and other macrofossils from the upper Albian–lower Cenomanian interval in Putumayo, Colombia, northern South America: new data for mid-Cretaceous basin correlation

**DOI:** 10.1101/2023.04.24.536408

**Authors:** Javier Luque, Jonatan Bustos, Alejandro Beltrán-Triviño, Angie Rodriguez, Alexandra Delgado, Johan M. Sanchez, Julián Caraballo, Manuel Paez-Reyes, Mikel A. López-Horgue

## Abstract

Despite the rich paleontological heritage of Colombia, in the equatorial Neotropics, one of the least explored regions in terms of its fossil record is the Putumayo region near Ecuador, largely due to its considerable ground cover, thick vegetation, rock weathering, geographic remoteness, and overall inaccessibility to well-exposed outcrops. This precludes detailed comparisons with neighboring basins, and thus the generation of more comprehensive biostratigraphic correlations for western northern South America and other paleobiogeographic regions, e.g., Mediterranean Tethys, northern Africa, Western Interior Basin. Here, we report 67 occurrences of mid-Cretaceous ammonoids and other macrofossils (e.g., bivalves, decapod crustaceans, fish remains, plant remains), from the middle Albian of the uppermost Caballos Formation and the upper Albian–lower Cenomanian of the lower Villeta Formation, collected in-situ from a stratigraphic section cropping out on the Mocoa–San Francisco road in the Department of Putumayo, Colombia. Among the ammonoid taxa recovered are several morphotypes assignable to ?*Schloenbachia* sp., cf. *Engonoceras* sp., *Oxytropidoceras* (*Venezoliceras*) sp., *Oxytropidoceras* (*Laraiceras*) sp., cf. *Oxytropidoceras* sp., *Mortoniceras* (*Mortoniceras*) cf. *vespertinum*, *Mortoniceras* (*Mortoniceras*) sp., *Algericeras* sp., *Hysteroceras* sp. 1, *Hysteroceras* sp. 2, cf, *Hysteroceras* sp., cf. *Forbesiceras* sp., *Graysonites* sp., *Hamites* sp., and two isolated aptychi. The occurrence of the ammonoid genera *Oxytropidoceras*, *Mortoniceras*, and *Schloenbachia*, suggest interconnection of the Putumayo Basin during the mid-Cretaceous with the Upper Magdalena Valley in Colombia and the Oriente Basin in Ecuador, which, together with the rest of the ammonoid assemblage, provide biostratigraphic data to define the upper Albian–lower Cenomanian in the basin and thus in northwestern South America.
