## Supplementary material for "Stratigraphic distribution of ammonoids and other macrofossils from the upper Albian–lower Cenomanian interval in Putumayo, Colombia, northern South America: new data for mid-Cretaceous basin correlation": Table 1

### Sheet: Sheet1
Sample number	Systematic Paleontology	Age	Stratigraphic Unit	Stratigraphic Height (m)
AGESS-P-0155-01	? Schloenbachia	lower Cenomanian	Villeta Formation	271
AGESS-P-0155-12	? Schloenbachia	lower Cenomanian	Villeta Formation	271
AGESS-P-0155-17	Algericeras sp.	lower Cenomanian	Villeta Formation	271
AGESS-P-0155-18	Algericeras sp.	lower Cenomanian	Villeta Formation	271
AGESS-P-0155-19	Algericeras sp.	lower Cenomanian	Villeta Formation	271
AGESS-P-0155-20	Algericeras sp.	lower Cenomanian	Villeta Formation	271
AGESS-P-0155-03	cf. Engonoceras sp.	lower Cenomanian	Villeta Formation	271
AGESS-P-0155-08	cf. Engonoceras sp.	lower Cenomanian	Villeta Formation	271
AGESS-P-0155-11	cf. Engonoceras sp.	lower Cenomanian	Villeta Formation	271
AGESS-P-0155-14	cf. Engonoceras sp.	lower Cenomanian	Villeta Formation	271
AGESS-P-0155-15	cf. Engonoceras sp.	lower Cenomanian	Villeta Formation	271
AGESS-P-0155-21	cf. Engonoceras sp.	lower Cenomanian	Villeta Formation	271
AGESS-P-0155-04	cf. Forbesiceras sp.	lower Cenomanian	Villeta Formation	271
AGESS-P-0155-05	cf. Forbesiceras sp.	lower Cenomanian	Villeta Formation	271
AGESS-P-0155-07	cf. Forbesiceras sp.	lower Cenomanian	Villeta Formation	271
AGESS-P-0155-09	cf. Forbesiceras sp.	lower Cenomanian	Villeta Formation	271
AGESS-P-0155-10A	cf. Forbesiceras sp.	lower Cenomanian	Villeta Formation	271
AGESS-P-0155-10B	cf. Forbesiceras sp.	lower Cenomanian	Villeta Formation	271
AGESS-P-0155-22	cf. Forbesiceras sp.	lower Cenomanian	Villeta Formation	271
AGESS-P-0155-25	Fish scale	lower Cenomanian	Villeta Formation	271
AGESS-P-0155-26	Fish scale	lower Cenomanian	Villeta Formation	271
AGESS-P-0155-02	Graysonites sp.	lower Cenomanian	Villeta Formation	271
AGESS-P-0155-06	Graysonites sp.	lower Cenomanian	Villeta Formation	271
AGESS-P-0155-24	Graysonites sp.	lower Cenomanian	Villeta Formation	271
AGESS-P-0170-03	Bivalve	upper Albian	lower Villeta Formation	172.6
AGESS-P-0170-02	Decapod crustacean cheliped (propodus)	upper Albian	lower Villeta Formation	172.6
AGESS-P-0156-22	Aptychus?	upper Albian	lower Villeta Formation	170
AGESS-P-0156-23	Aptychus?	upper Albian	lower Villeta Formation	170
AGESS-P-0169-05A	Bivalve	upper Albian	lower Villeta Formation	170
AGESS-P-0169-05B	Bivalve	upper Albian	lower Villeta Formation	170
AGESS-P-0156-19	cf. Hysteroceras sp.	upper Albian	lower Villeta Formation	170
AGESS-P-0156-21	cf. Hysteroceras sp.	upper Albian	lower Villeta Formation	170
AGESS-P-0156-02A	Hamites sp.	upper Albian	lower Villeta Formation	170
AGESS-P-0156-02B	Hamites sp.	upper Albian	lower Villeta Formation	170
AGESS-P-0156-04	Hysteroceras sp. 2	upper Albian	lower Villeta Formation	170
AGESS-P-0169-01A	leaf fragment	upper Albian	lower Villeta Formation	170
AGESS-P-0169-01B	leaf fragment	upper Albian	lower Villeta Formation	170
AGESS-P-0169-02	Mortoniceras (Mortoniceras) sp.	upper Albian	lower Villeta Formation	170
AGESS-P-0156-01A	Oxytropidoceras (Laraiceras) sp.	upper Albian	lower Villeta Formation	170
AGESS-P-0156-01B	Oxytropidoceras (Laraiceras) sp.	upper Albian	lower Villeta Formation	170
AGESS-P-0156-06A	Oxytropidoceras (Venezoliceras) sp.	upper Albian	lower Villeta Formation	170
AGESS-P-0156-06B	Oxytropidoceras (Venezoliceras) sp.	upper Albian	lower Villeta Formation	170
AGESS-P-0156-07	Oxytropidoceras (Venezoliceras) sp.	upper Albian	lower Villeta Formation	170
AGESS-P-0156-17B	Oxytropidoceras (Venezoliceras) sp.	upper Albian	lower Villeta Formation	170
AGESS-P-0156-10	Oxytropidoceras (Venezoliceras) sp.	upper Albian	lower Villeta Formation	170
AGESS-P-0156-12A	Oxytropidoceras (Venezoliceras) sp.	upper Albian	lower Villeta Formation	170
AGESS-P-0156-12B	Oxytropidoceras (Venezoliceras) sp.	upper Albian	lower Villeta Formation	170
AGESS-P-0156-13	Oxytropidoceras (Venezoliceras) sp.	upper Albian	lower Villeta Formation	170
AGESS-P-0156-17A	Oxytropidoceras (Venezoliceras) sp.	upper Albian	lower Villeta Formation	170
AGESS-P-0156-18A	Oxytropidoceras (Venezoliceras) sp.	upper Albian	lower Villeta Formation	170
AGESS-P-0156-18B	Oxytropidoceras (Venezoliceras) sp.	upper Albian	lower Villeta Formation	170
AGESS-P-0156-20	Oxytropidoceras (Venezoliceras) sp.	upper Albian	lower Villeta Formation	170
AGESS-P-0169-03	Oxytropidoceras (Venezoliceras) sp.	upper Albian	lower Villeta Formation	170
AGESS-P-0169-04A	Oxytropidoceras (Venezoliceras) sp.	upper Albian	lower Villeta Formation	170
AGESS-P-0169-04B	Oxytropidoceras (Venezoliceras) sp.	upper Albian	lower Villeta Formation	170
AGESS-P-0169-06	Oxytropidoceras (Venezoliceras) sp.	upper Albian	lower Villeta Formation	170
AGESS-P-0168A	Mortoniceras (Mortoniceras) sp.	upper Albian	lower Villeta Formation	166.4
AGESS-P-0168B	Mortoniceras (Mortoniceras) sp.	upper Albian	lower Villeta Formation	166.4
AGESS-P-0167-01	Hysteroceras sp. 2	upper Albian	lower Villeta Formation	160.35
AGESS-P-0166-01	Hamites sp.	upper Albian	lower Villeta Formation	159.4
AGESS-P-0166-02	Hamites sp.	upper Albian	lower Villeta Formation	159.4
AGESS-P-0166-03	Hamites sp.	upper Albian	lower Villeta Formation	159.4
AGESS-P-0166-12	Hysteroceras sp. 1	upper Albian	lower Villeta Formation	159.4
AGESS-P-0166-17	Hysteroceras sp. 1	upper Albian	lower Villeta Formation	159.4
AGESS-P-0166-04	Mortoniceras (Mortoniceras) cf. vespertinum	upper Albian	lower Villeta Formation	159.4
AGESS-P-0166-05	Oxytropidoceras (Venezoliceras) sp.	upper Albian	lower Villeta Formation	159.4
AGESS-P-0166-16B	Oxytropidoceras (Venezoliceras) sp.	upper Albian	lower Villeta Formation	159.4
AGESS-P-0166-09A	Oxytropidoceras (Venezoliceras) sp.	upper Albian	lower Villeta Formation	159.4
AGESS-P-0166-09B	Oxytropidoceras (Venezoliceras) sp.	upper Albian	lower Villeta Formation	159.4
AGESS-P-0166-10	Oxytropidoceras (Venezoliceras) sp.	upper Albian	lower Villeta Formation	159.4
AGESS-P-0166-16A	Oxytropidoceras (Venezoliceras) sp.	upper Albian	lower Villeta Formation	159.4
AGESS-P-0159-08A	cf. Oxytropidoceras sp.	upper Albian	lower Villeta Formation	156.5
AGESS-P-0159-08B	cf. Oxytropidoceras sp.	upper Albian	lower Villeta Formation	156.5
AGESS-P-0158-06A	cf. Hysteroceras sp.	upper Albian	lower Villeta Formation	153.8
AGESS-P-0158-06B	cf. Hysteroceras sp.	upper Albian	lower Villeta Formation	153.8
AGESS-P-0161	Lophinae indet.	middle to upper Albian	upper Caballos Formation	108.65
AGESS-P-0175-02	Bivalve	middle to upper Albian	upper Caballos Formation	92.1
AGESS-P-0175-03	Bivalve	middle to upper Albian	upper Caballos Formation	92.1
AGESS-P-0175-05	Bivalve	middle to upper Albian	upper Caballos Formation	92.1
AGESS-P-0175-06	Bivalve	middle to upper Albian	upper Caballos Formation	92.1
AGESS-P-0175-04	Buchotrigonia sp.	middle to upper Albian	upper Caballos Formation	92.1
